# SorCS1-mediated sorting in dendrites maintains neurexin axonal surface polarization required for synaptic function

**DOI:** 10.1101/552695

**Authors:** Luís F. Ribeiro, Ben Verpoort, Julie Nys, Kristel M. Vennekens, Keimpe D. Wierda, Joris de Wit

## Abstract

The pre- and postsynaptic membranes comprising the synaptic junction differ in protein composition. The membrane trafficking mechanisms by which neurons control surface polarization of synaptic receptors remain poorly understood. The sorting receptor SorCS1 is a critical regulator of trafficking of neuronal receptors, including the presynaptic adhesion molecule neurexin (Nrxn), an essential synaptic organizer. Here, we show that SorCS1 maintains a balance between axonal and dendritic Nrxn surface levels in the same neuron. Newly synthesized Nrxn1α traffics to the dendritic surface, where it is endocytosed. Endosomal SorCS1 interacts with the Rab11 effector protein Rab11FIP5/Rip11 to facilitate the transition of internalized Nrxn1α from early to recycling endosomes and bias Nrxn1α surface polarization toward the axon. In the absence of SorCS1, Nrxn1α accumulates in early endosomes and mis-polarizes to the dendritic surface, impairing presynaptic differentiation and function. Thus, SorCS1-mediated sorting in dendritic endosomes controls Nrxn axonal surface polarization required for proper synapse development and function.
