## Supplementary material for "SorCS1-mediated sorting in dendrites maintains neurexin axonal surface polarization required for synaptic function": S1 table

### Sheet: Sheet1
Plasmid	Source	Cat #
pIRESneo3-Str-KDEL_SBP-EGFP-GPI	Addgene plasmid6	65294
pIRESneo3-Str-KDEL_SBP-EGFP-Nrxn1α	This paper	N/A
pIRESneo3-Str-KDEL_TfR-SBP-EGFP	7	N/A
pCAG-HA-Nrxn1α(-SS4)	8	N/A
pCAG-HA-Nrxn1α(-SS4)∆4.1	This paper	N/A
pCAG-HA-Nrxn1α(-SS4)∆C-terminal	This paper	N/A
pCAG-HA-Nrxn1α(-SS4)∆1495-1511/∆1495-1511	This paper	N/A
pCAG-HA-Nrxn1α(-SS4)∆PDZ binding motif	This paper	N/A
pCAG-HA-Nrxn1α(-SS4)∆1512-1515	This paper	N/A
pFUGW-EGFP_T2A_HA-Nrxn1α(-SS4)	This paper	N/A
pFUGW-EGFP_T2A_HA-Nrxn1α(-SS4)∆N-terminal	This paper	N/A
pcDNA4-mSorCS1cβ-myc	9	N/A
pcDNA4-mSorCS1cβ-myc Y1132A	This paper	N/A
pcDNA3.1-HA-mSorCS1cβ	This paper	N/A
pcDNA3.1-HA-mSorCS1cβ Y1132A	This paper	N/A
pBOS-EGFP	10	N/A
pEGFP-N1	Clontech	6085-1
pcDNA3.1(-)	Thermo Fisher Scientific	V79520
pcDNA3.1(+)	Thermo Fisher Scientific	V79020
pFUGW	11	N/A
pFUGW-mCherry	This paper	N/A
pFUGW-Cre_T2A_mCherry	This paper	N/A
pFUGW-Cre_T2A_mCherry_T2A_Nrxn1α WT	This paper	N/A
pFUGW-Cre_T2A_mCherry_T2A_Nrxn1α∆4.1	This paper	N/A
pFUGW-Cre-EGFP	This paper	N/A
pFUGW-Cre-EGFP_T2A_SorCS1 WT	This paper	N/A
pFUGW-Cre-EGFP_T2A_SorCS1 Y1132A	This paper	N/A
FCK(0.4)GW	11	N/A
FCK(0.4)GW-Cre-EGFP	This paper	N/A
pCAG-Cre-myc	Anirvan Ghosh (Biogen, USA)	N/A
pEGFP-N3-Rip11	12	N/A
pEGFP-C1-Rip11(490–653)	12	N/A
extracellularly myc-tagged L1	13	N/A
pcDNA3-HA-Caspr2	14	N/A
FLAG-tagged Nlgn1	Davide Comoletti (Rutgers University, USA)	N/A
pEGFP-N1-NGL-3	15	N/A
GFP-tagged GluA2	Anirvan Ghosh (Biogen, USA)	N/A
GFP-tagged TfR	Juan S. Bonifacino (National Institute of Health, USA)	N/A
L315 control construct	1	N/A
L315 Nrxn triple knockdown construct	1	N/A
GFP-tagged Dynamin1 WT	16	N/A
GFP-tagged Dynamin1 WT K44A	16	N/A
GFP-tagged Rab5 WT	Marino Zerial (Max Planck Institute, Dresden, Germany)	N/A
GFP-tagged Rab5 S34N	Marino Zerial (Max Planck Institute, Dresden, Germany)	N/A
GFP-tagged Rab11 WT	Casper Hoogenraad (Utrecht University, The Netherlands)	N/A
GFP-tagged Rab11 S25N	Casper Hoogenraad (Utrecht University, The Netherlands)	N/A
GFP-tagged Rab4 WT	Casper Hoogenraad (Utrecht University, The Netherlands)	N/A
GFP-tagged Rab7 WT	Casper Hoogenraad (Utrecht University, The Netherlands)	N/A
GFP-tagged Rab7 T22N	This paper	N/A
