## Supplementary material for "SorCS1-mediated sorting in dendrites maintains neurexin axonal surface polarization required for synaptic function": S2 table

### Sheet: Sheet1
Antibody	Source	Cat #
Anti-MAP2, chicken	Abcam	ab5392
Anti-Ankyrin-G, mouse	NeuroMab	73-146
Anti-Ankyrin-G, goat	Santa Cruz Biotechnology	sc-31778
Anti-GFP, chicken	Aves	GFP-1010
Anti-GFP, rabbit	Millipore	AB3080
Anti-GFP, mouse	Santa Cruz Biotechnology	sc-9996
Anti-pan-Neurofascin, mouse	NeuroMab	75-172
Anti-pan-Neurexin, rabbit	17	N/A
Anti-EEA1, rabbit	Sigma-Aldrich	E4156
Anti-LAMP1, rat	Developmental Studies Hybridoma Bank	1D4B
Anti-HA, mouse	Covance	MMS-101P
Anti-HA, mouse	Biolegend	901502
Anti-HA, rabbit	Sigma-Aldrich	H6908
Anti-HA, rabbit	Cell Signaling Technology	3724
Anti-Rip11, rabbit	18	N/A
Anti-myc, mouse	Santa Cruz Biotechnology	sc-40
Anti-synapsin1, rabbit	Millipore	AB1543P
CF405M, anti-chicken	Sigma-Aldrich	SAB4600466
CF405M, anti-goat	Biotium	20398
Alexa 488, anti-chicken	Invitrogen	A11039
Alexa 488, anti-mouse	Invitrogen	A21202
Alexa 488, anti-rabbit	Invitrogen	A21206
Alexa 488, anti-goat	Invitrogen	A11055
Alexa 555, anti-chicken	Invitrogen	A21437
Alexa 555, anti-mouse	Invitrogen	A31570
Alexa 555, anti-rabbit	Invitrogen	A31572
Alexa 555, anti-goat	Invitrogen	A21432
Alexa 647, anti-chicken	Jackson ImmunoResearch	703-605-155
Alexa 647, anti-mouse	Invitrogen	A31571
Alexa 647, anti-rabbit	Invitrogen	A31573
Fab fragment, anti-mouse	Jackson ImmunoResearch	715-007-003
